# Testing Times: Challenges in Disentangling Admixture Histories in Recent and Complex Demographies

**DOI:** 10.1101/2023.11.13.566841

**Authors:** Matthew P. Williams, Pavel Flegontov, Robert Maier, Christian D. Huber

**Affiliations:** Pennsylvania State University, Department of Biology, University Park, PA 16802, USA; Department of Biology and Ecology, Faculty of Science, University of Ostrava, Ostrava, Czechia; Department of Human Evolutionary Biology, Harvard University, Cambridge, MA, USA

**Keywords:** aDNA, archaeogenetics, paleogenomics, qpAdm, *f*-statistics, admixture

## Abstract

Paleogenomics has expanded our knowledge of human evolutionary history. Since the 2020s, the study of ancient DNA has increased its focus on reconstructing the recent past. However, the accuracy of paleogenomic methods in answering questions of historical and archaeological importance amidst the increased demographic complexity and decreased genetic differentiation within the historical period remains an open question. We used two simulation approaches to evaluate the limitations and behavior of commonly used methods, qpAdm and the *f*_3_-statistic, on admixture inference. The first is based on branch-length data simulated from four simple demographic models of varying complexities and configurations. The second, an analysis of Eurasian history composed of 59 populations using whole-genome data modified with ancient DNA conditions such as SNP ascertainment, data missingness, and pseudo-haploidization. We show that under conditions resembling historical populations, qpAdm can identify a small candidate set of true sources and populations closely related to them. However, in typical ancient DNA conditions, qpAdm is unable to further distinguish between them, limiting its utility for resolving fine-scaled hypotheses. Notably, we find that complex gene-flow histories generally lead to improvements in the performance of qpAdm and observe no bias in the estimation of admixture weights. We offer a heuristic for admixture inference that incorporates admixture weight estimate and *P*-values of qpAdm models, and *f*_3_-statistics to enhance the power to distinguish between multiple plausible candidates. Finally, we highlight the future potential of qpAdm through whole-genome branch-length *f*_2_-statistics, demonstrating the improved demographic inference that could be achieved with advancements in *f*-statistic estimations.
