## Supplementary File SF1 for "Testing Times: Challenges in Disentangling Admixture Histories in Recent and Complex Demographies"

### Sheet: ANE_Demes_Parameters
Supplementary File S1	Below is the demographic parameters for the Eurasian model. Each Demographic Event is supported by a reference and brief justification given for its selection. In many instances, a simplification of multiple lines of evidecne had to be taken. The Source Population [proportion] is the population FROM which admxiture [proportion] is modeled to the Recipient Population. The Ne parameter is defined f…
Demographic Event	Generations	Years Ago (gen = 29)	Admixture Parameter: Source Population [proportion]	Admixture Recipient Population	Ne (diploid) Parameter [Population]	Guidence/Reference
Ancestral Human population size	-	-	-	-	29100 [Mbuti]	We take the Kamm et al. (2020) estimate the effective population size of the ancestral human population in Table 2 N(Mbu,Losch) to be 2.91e+04.
African - eAfrican population split	5172.41	150000	Mbuti [1]	eAfrica	10000 [eAfrica]	East african split time guided by Hollfelder et al. (2021)
Ancestral African bottleneck	3447	99963	-	-	50 [Mbuti]	Marchi et al. (2022) estimate a single generation bottleneck of 100. See ‘Bot Africa’ = Bot intensity / New Size = 0.01 (instbot) at time (generations) = 3447.
Ancestral African population size	3446	99934	-	-	17300 [Mbuti]	We take the Kamm et al. (2020) estimate the effective population size of Mbuti in Table 2 N(Mbu) to be 1.73e+04 noting that Marchi et al. (2022) estimate the African haploid effective population size as 20000 in FinalModel parameter sheet.
eAfrican non-African (OOA) split	3303.45	95800	eAfrica [1]	OOA	40827 [OOA]	Kamm et al. (2020) estimate the split of Mbuti and Loschbour in Table 2 t(Mbu,Losch) to be 9.58e+04, though we note that Marchi et al. (2022) estimate the out of Africa split to be 3448 generations ago. Marchi et al. (2022) estimate the ancestral haploid population size of Ne 81653. See SI FinalModel.xlsx (MetaE Size).
Basal Eurasian OOA split	2751.72	79800	OOA [1]	BasalEurasian	1920 [BasalEurasian]	Kamm et al. (2020) estimate the population size of Basal Eurasian lineages in Table 2 N(Losch) to be 1.92e+03.
OOA population bottleneck	2217	64293	-	-	2 [OOA]	Marchi et al. (2022) estimate a single generation bottleneck of haploid Ne 4. See SI FinalModel.xlsx (Bot Ancestral).
OOA population size	2216	64264	-	-	40827 [OOA]	Marchi et al. (2022) estimate the ancestral haploid population size of Ne 81653. See SI FinalModel.xlsx (MetaE Size).
Ust'Ishim lineage split from OOA population	1775.86	51500	OOA [1]	UstIshim	1920 [UstIshim]	Kamm et al. (2020) estimate the population size of Ust'Ishim in Table 2 N(Losch) to be 1.92e+03 and the split time from the ~OOA lineage to be 1920 years in Table 2 t(Ust,Losch) to be 5.15e+04.
Eastern Eurasian split from OOA population	1737.93	50400	OOA [1]	eEurasia	6300 [eEurasia]	Taking the split time in Kamm et al. (2019) who estimate the split of Han from the OOA human lineage in Table 2 t(Han,Losch) to be 5.04e+04. Setting the Ne to that of the Han lineage as estimated to be 6.3e+03, N(Han) in Kamm et al. (2019).
SAMPLE POPULATION	1550	44950	UstIshim	UstIshim	-	-
Split of the north Eurasian lineage from the OOA population	1548.28	44900	OOA [1]	nEurasia	1920 [nEurasia]	Kamm et al. (2020) estimate the split of Mal'ta from the ~OOA in Table 2 t(MA1,Losch) to be 4.49e+04 and the population size in Table 2 N(Losch) to be 1.92e+03.
Split of the Han and south Asian populations from eastern Eurasian	1553	45037	eEurasia [1]	Han & sAsia	6300 [Han & sAsia]	Estimating the Han and south Asian split from the ancestral eastern Eurasian lineage as slightly younger than the Han split from the Loschbour lineage as estimated in Kamm et al. (2020). Setting both population sizes to that of Han taken from Table 2 N(Han) from Kamm et al. (2020).
Split of the Western European hunter-gatherer (WHG) lineage and ancestral Near Eastern lineage from the OOA population	883	25607	OOA [1]	WHG & NearEast	-	Marchi et al. (2022) estimate the split of the ancestral WHG and Near Eastern populations to be 883 generations. See SI FinalModel.xlsx (Split MetaE/MetaW).
WHG population bottleneck	882	25578	-	-	2.8 [WHG]	Marchi et al. (2022) estimate a single generation bottleneck of haploid Ne 5.5 ((1/0.1801858)/2). See SI FinalModel.xlsx (Bot MetaW)
Ancestral Near Eastern population bottleneck	882	25578	-	-	25 [NearEast]	Marchi et al. (2022) estimate a single generation bottleneck of haploid Ne 50.6 ((1/0.0197635)/2). See SI FinalModel.xlsx (Bot MetaE)
Eurasian-wide bottleneck	882	25578	-	-	100 [sAsia, Han, nEurasia]	Whilst we have no modelling data, remaining consistent with the results from Marchi et al. (2022) suggesting strong genetic impacts of the LGM on ancestral populations, we are giving a single generation Ne 100 bottleneck to all ancestral Eurasian populations.
WHG population size	881	25549	-	-	41784 [WHG]	Marchi et al. (2022) estimate the ancestral haploid population size of Ne 83567. See SI FinalModel.xlsx (MetaW Size).
Ancestral Near Eastern population size	881	25549	-	-	40827 [NearEast]	Marchi et al. (2022) estimate the ancestral haploid population size of Ne 81653. See SI FinalModel.xlsx (MetaE Size).
Basal Eurasian admixture into ancestral Near Eastern population	880	25520	BasalEurasian [0.0936]	NearEast	-	Admixture timing of the Basal Eurasian into ancestral farmers was estiamted by Kamm et al. (2019) to 33,700 years (tBasal -> EEF = 3.37e+04) and the proportion to 0.936 (pBasal -> EEF). This date is significantly older than the estimated split of the ancestral Middle Eastern population from European hunter-gatherers by Marchi et al. (2022). Because we are largely relying on the Marchi et al. esti…
SAMPLE POPULATION	830	24070	nEur_HG [1]	nEurasia	-	-
Formation of the Eastern European hunter-gatherer population (EHG) as a mixture of WHG and nEurasian	827.586	24000	WHG [0.91] nEurasia [0.09]	EHG	14300 [EHG]	The admixture proportions and graph structure for modelling the ancestry of EHG was taken from Wang et al. (2019) Figure 5. The timing of their formation is conditionally taken to be younger than the WHG lineage and older than the oldest EHG populations. We note that the estimated split timing of the EHG lineage from the shared CHG-Aegean lineage as estimated under the most supported demographic …
Formation of the Italian hunter-gatherer population (IHG) as a split from the WHG lineage	790	22910	WHG [1]	IHG	1725 [IHG]	The split of the IHG population is guided by the observation in Antonio et al. (2019) that Italian HGs are genetically close to, but don't form a strict clade with WHG. Our Ne parameter is taken as an average of the WHG lineages from Marchi et al. (2022) Figure 3 (1849,1558,1768). Will model sporadic small admixture episodes between WHG and IHG.
WHG population size	748	21692	-	-	165 [WHG]	Marchi et al. (2022) estimate a WHG population size change of haploid Ne 330. See SI FinalModel.xlsx (Split BILO)
Split of the eastern (eNearEast) and western (wNearEast) Near Eastern Meta populations from the ancestral Near East population	545	15805	NearEast [1]	eNearEast & wNearEast	-	Modelling of the eastern and western Near Eastern meta populations is guided by the results from Marchi et al. (2022) Figure 5 and the parameters listed in the SI FinalModel.xlsx describing MetaE, MetaW and MetaC.
eNearEast population size	545	15805	-	-	40827 [eNearEast]	Marchi et al. (2022) estimate the population size of haploid Ne 81653. See SI FinalModel.xlsx (Split MetaC/MetaE absolute resize)
wNearEast population bottleneck	545	15805	-	-	26.5 [wNearEast]	Single generation bottleneck parameter taken from the estimate in Marchi et al. SI FinalModel.xlsx (Bot MetaC) ((1/0.0188885)/2) for the MetaC population.
wNearEast population size	544	15776	-	-	35367 [wNearEast]	Marchi et al. (2022) estimate the population size of haploid Ne 70733. See SI FinalModel.xlsx (MetaC Size)
North African popultion formation as a mixture of NearEast and Mbuti	517	14993	NearEast [0.7] Mbuti [0.3]	nAfr	10000 [nAfr]	Modelling of the Taforalt north African population is guided by results from Lazaridis et al. (2018) Figure 2 and the observation in Fregel et al. (2018) showing Taforalt and IAM African populations have most of their ancestry shared with the same lineage as the OOA ancestral population, with a proportion, perhaps 1/3, from a West-African/ Sub-Saharan African lineage. Our population size estimate…
Formation of ancestral central Asian steppe ancestry as splitting from EHG	517.241	15000	EHG [1]	cAsia	6300 [cAsia]	Modelling the ancestry of central Asian steppe population was largely infuenced by demographic modelling results in Damgaard et al. (2018) Figure 4 and Narasimhan et al. (2019) Figure 3. Popualtion size taken as the same as south Asia.
Balkan hunter-gatherer (BHG) population formation as split from the WHG population	507	14703	WHG [1]	BHG	1768 [BHG]	Marchi et al. (2022) estimate the split of the Balkan Vlasac HG population from the WHG meta population at 507 generations. See SI FinalModel.xlsx (Split VL/MetaW). Haploid popualtion size of VL is estimated by Marchi et al. (2022) as 3536.
SAMPLE POPULATION	490	14210	nAfr [1]	nAfr_EpiP	-	-
Admixure from WHG to wNearEast	489	14181	WHG [0.21]	wNearEast	-	Admixture parameter taken as a mid-point between Marchi et al. (2022) SI FinalModel.xlsx (AdmMetaW -> MetaC) and Lazaridis et al. (2016) Fig. 4.
Formation of the Caucasus population as split from the wNearEast population	488	14152	wNearEast [1]	Caucasus	1473 [Caucasus]	Split of the CHG population from the wNearEaster population was taken from Marchi et al. SI FinalModel.xlsx (Split KK/MetaC).
Formation of the Levant population as split from the wNearEast population	483	14007	wNearEast [1]	Levant	1550 [Levant]	Inference of the Levantine population taken from Marchi et al. (2022) Figure 5E where the Levant is not part of the second WHG admixture, in addition to the results from Lazaridis et al. (2016) Figure. S4.11 where Natufians have some shared drift with a WHG population related to Kostenki14. Our population sizes are poorly determined where we take the average of the Zagros and Caucasus populations…
Admxiture from wNearEast population to WHG	482	13978	wNearEast [0.078]	WHG	-	Admixture event from wNearEast to WHG modelled from Marchi et al. SI FinalModel.xlsx parameter (AdmMetaW -> Bichon).
Admixture between the IHG and WHG	476	13804	WHG/IHG [0.04]	WHG/IHG	-	Modelling recipricoal pulse admixture between the WHG and IHG guided by Marchi et al. (2022).
Formation of the Zagros lineage as splitting from the eNearEast population	468	13572	eNearEast [1]	Zagros	1626 [Zagros]	The formation of the Zagros population parameters taken from Marchi et al. SI FinalModel.xlsx (Split WC/MetaE) and the Zagros haploid Ne 3251 from Marchi et al. (2022).
EHGsteppe population formation as split from EHG	466.552	13530	EHG [1]	EHGsteppe	6258 [EHGsteppe]	Split time and population size for the EHGsteppe was taken from as the mean from Clemente et al. (2021) Table S4 parameter_posteriors (tSplitEHG_introgressedSteppe*) and (NeEHG_introgressedSteppe).
EHG population size change	466.552	13530	-	-	11768 [EHG]	Population size for the EHG population was taken from as the mean from Clemente et al. (2021) Table S4 parameter_posteriors (NeEHG).
Formation of the nwNearEast population as a mixture of WHG and wNearEast	446	12934	wNearEast [0.86] WHG [0.14]	nwNearEast	137 [nwNearEast]	Modelling the demography of north-western Near East taken as a mix of parameters for the EFAnc, MetaC and MetaW populations in Marchi et al. (2022). Parameters are located in SI FinalModel.xlsx; the split timing from (Split EFAnc/MetaC), single generation bottleneck from (Bot EFAnc) ((1/0.0036574)/2), and WHG ancestry contribution from (AdmMetaW -> EFAnc).
nwNearEast popualtion size change	445	12905	-	nwNearEast	620 [nwNearEast]	Population size for the nwNearEast taken from Marchi et al. (2022) SI FinalModel.xlsx EFAnc445 Size parameter.
SAMPLE POPULATION	440	12760	nwNearEast [1]	Anatolia_EpiP	-	-
SAMPLE POPULATION	430	12470	Levant [1]	sLev_EpiP	-	-
Formation of the Aegean population as split from nwNearEast population	412.793	11971	nwNearEast [1]	Aegean	13213 [Aegean]	Formation of the Aegean population was taken from Clemente et al. (2021) Table S4 parameter_posteriors median value (tSplitAegeans_CHG*) as the mean is older than the formation of the nwNearEastern population. Population size also taken from Clemente et al. (2021) as the Table S4 parameter_posteriors mean (NeAegeans).
SAMPLE POPULATION	395	11455	Caucasus [1]	Caucasus_HG	-	-
Admixture from nwNearEast to the Levant population	380	11020	nwNearEast [0.33]	Levant	-	Ancestry of the Levant Neolithic is guided by the results from Lazaridis et al. 2016 Figure 4, showing the Levant_PPN carrying about 1/3 ancestry related to an Anatolian source population.
Admixture from Aegean to Levant	370	10730	Aegean [0.02]	Levant	-	Admixture links between the Aegean and Levant inference taken from Marchi et al. (2022) revealing closer affinity of Levantine Neolithic to Aegean than C Anatolian N and material cultural links.
Admixture from Levant to Aegean	363	10527	Levant [0.04]	Aegean	-	See Above.
Formation of the Anatolia population as splitting from the nwNearEast popualtion	362	10498	nwNearEast [1]	Anatolia	1679 [Anatolia]	There are a large number of ancient Anatolian populations sequenced to date. To keep our demography as simple as possible, we have elected to model a single meta 'Anatolian' population as an average of the general behavour observed across archaeogenetic studies. However, many of the parameters will be modelled after the Bar25 and Bon002 populations analysed in Marchi et al. (2022).
SAMPLE POPULATION	360	10440	Zagros [1]	Zagros_Neo	-	-
SAMPLE POPULATION	360	10440	Levant [1]	sLevant_Neo	-	-
Admxiture from the wNearEast to the Anatolian population	357	10353	wNearEast [0.02]	Anatolia	-	Modelling of the wNearEast admixture to Anatolia taken from Marchi et al. (2022) SI FinalModel.xlsx (AdmMetaC -> Bon) parameter estimate.
Admixture from wNearEast to the Caucasus population	345	10005	wNearEast [0.11]	Caucasus	-	Modelling of the wNearEast admixture to Caucasus taken from Marchi et al. (2022) SI FinalModel.xlsx (AdmMetaC -> KK) parameter estimate.
SAMPLE POPULATION	340	9860	BHG [1]	Balkan_HG	-	-
Admixture from the eNearEast to the Zagros population	327	9483	eNearEast [0.068]	Zagros	-	Modelling of the eNearEast admixture to Zagros taken from Marchi et al. (2022) SI FinalModel.xlsx (AdmMetaE -> WC) parameter estimate.
Admixture from wNearEast to the BHG	320	9280	wNearEast [0.066]	BHG	-	Modelling of the wNearEast admixture to BHG taken from Marchi et al. SI FinalModel.xlsx (AdmMetaC -> VL: Note Pop#2 is actually MetaW)).
Admixture from WHG to the Anatolian population	310	8990	WHG [0.12]	Anatolia	-	Modelling of the WHG admixture to Anatolia taken from Marchi et al. (2022) SI FinalModel.xlsx (AdmMetaW -> BA) parameter estimate.
Admixture from WHG to the Aegean population	310	8990	WHG [0.033]	Aegean	-	Modelling of the WHG admixture to Aegean taken from Marchi et al. (2022) SI FinalModel.xlsx (AdmMetaW -> GR) parameter estimate.
Admixture from Levant to Anatolia	305	8845	Levant [0.3]	Anatolia	-	Modelling admixture from Levant to Anatolia guided by the results from Marchi et al. (2022) SI FinalModel.xlsx (AdmMetaC -> AKT) and Lazaridis et al. (2016) Figure 4 where the Neolithic Anatolian population has approximately a third of its ancestry related to Neolithic Levant.
Formation of the Steppe population as split from the Caucasus population	297.414	8625	Caucasus [1]	Steppe	15229 [Steppe]	Formation of the Steppe population was taken from Clemente et al. (2021) Table S4 parameter_posteriors mean value (tSplitSteppe_CHG*). Population size also taken from Clemente et al. (2021) as the Table S4 parameter_posteriors mean (NeSteppes). We note the graph differences between our model and Wang et al. (2019) Figure 5 and will model a slightly larger EHG contribution to the Steppe than model…
Admixture from Zagros to Caucasus	296	8584	Zagros [0.15]	Caucasus	-	The formation of an Anatolian-Caucasus-Zagros ancestry cline has been documented in a number of publications (see Lazaridis et al. (2016), Skourtanioti et al. (2020) and Narasimhan et al. (2019)). However, the precise timing, population movements and sources remains underdetermined, such as diffrientiating between CHG and Ganj Dareh contributions and the role of Mesopotamia (which we have not inc…
SAMPLE POPULATION	295	8555	EHG [1]	EEHG	-	-
Admixture from Zagros to Anatolia	295	8555	Zagros [0.1]	Anatolia	-	See above.
Admixture from Anatolia to Caucasus	294	8526	Anatolia [0.2]	Caucasus	-	See above.
Admixture from Anatolia to the Zagros population	293	8497	Anatolia [0.1]	Zagros	-	See above.
Admixture from Caucasus to Anatolia	292	8468	Caucasus [0.15]	Anatolia	-	See above.
Admixture from Caucasus to Zagros	291	8439	Caucasus [0.6]	Zagros	-	See above.
Admixture from wNearEast to Aegean	290	8410	wNearEast [0.125]	Aegean	-	Modelling of the wNearEast admixture to Aegean taken from Marchi et al. (2022) SI FinalModel.xlsx (AdmMetaC -> GR) parameter estimate.
Formation of the northern Levant popualtion as a mixture of the Anatolian and Levant population	290.345	8420	Anatolia [0.64] Levant [0.36]	nLevant	1679 [nLevant]	Modelling of the northern Levant population guided by the results on the Tell Kurdu population from Skourtanioti et al. (2020). Population size taken to be that from the Anatolian population.
Admixture from the Zagros population to the northern Levant	283.448	8220	Zagros [0.15]	nLevant	-	Admixture event guided by the results from qpAdm Modelling of the Amuq valley region populations in Skourtanioti et al. (2020).
Formation of the wMediterranean population as a mixture of IHG and nwNearEast	276	8004	nwNearEast [0.95] IHG [0.05]	wMediterranean	1709	Modelling of the western Mediterranean population guided by Antonio et al. (2019) suggesting they are a mixture of an ancestry slightly diverged from nw Anatolian and a local HG population. Population size taken as that of the Germany estimate from Marchi et al. (2022) Figure 3.
Admixture from Anatolia to the Caucasus population	275.862	8000	Anatolia [0.2]	Caucasus	-	Admixture from Anatolia to the Caucasus guided by the results from Wang et al. (2019) Figures 2 and 5 Modelling Anatolian ancestry arriving in the Caucasus by at leat 6500 BC and Lazaridis et al. (2016) Fig. 4.
Admixture from EHGsteppe lineage to the steppe population	271	7859	EHGsteppe [0.34]	Steppe	-	Modelling the admixture event from EHGsteppe to the Steppe popualtion is guided by the resutls from Clemente et al. (2021) Table S4 parameter_posteriors mean values for EHG_Steppe events and the qualitatively similar results from Damgaard et al. (2018) Figure 4.
Admixture from Caucasus to the Aegean population	267.586	7760	Caucasus [0.16]	Aegean	-	Admixture from a Caucasus lineage to the Aegean guided by results from Clemente et al. (2021) Table S4 (IntrogressionCHG_AegeanBA & tIntrogressionCHG_AegeanBA*).
SAMPLE POPULATION	265	7685	WHG [1]	WEHG	-	-
Formation of the early European farmers (EEF) as a mixture of WHG and nwNearEast	258	7482	nwNearEast [0.967] WHG [0.033]	EEF	1709 [EEF]	Modelling of the European farmers is taken as a mixture of the Germany, Austria parameters from Marchi et al. (2022) and LBK from Kamm et al. (2019). Split time taken from from Marchi et al. SI FinalModel.xlsx (Split GE) and population size taken from from Marchi et al. SI FinalModel.xlsx (GE Size).
Admixture from IHG to wMedi population	250	7250	IHG [0.06]	wMediterranean	-	Additional admixture events between IHG and the western Mediterranean population is guided by the qpAdm results from Antonio et al. (2019) who note that the later CA populations mixed with farmer populations with higher HG ancestry rather than directly with local HGs. As such, we model the increased HG ancestry as an additional admixture event.
Admixture from the Levant to the Zagros	241	6989	Levant [0.2]	Zagros	-	Admixtrue of Levantine ancestry to the Zagros inference taken from Lazaridis et al. (2016) Fig. 4.
Admixture from the Caucasus to the Levant population	235.172	6820	Caucasus [0.4]	Levant	-	Admixture inference for the southern Levant population is guided by results from Lazaridis et al. (2016), Agranat-Tamir et al. (2020) and Harney et al. (2018). We note the interchangibility between Caucasus and Zagros, and have elected to model this as Caucasus admxiture.
Admixture from Anatolia to the Levant	225	6525	Anatolia [0.4]	Levant	-	Admixture from Anatolia to the Levant guided by results from Lazaridis et al. (2016) Fig. 4.
Admixture from EHG to the Caucasus population	224.828	6520	EHGsteppe [0.075]	Caucasus	-	Modelling the admixture of EHG related ancestry to the Caucasus as beginning prior to the 5th millenium BC, however, as noted in Lazaridis et al. (2016) the EHG-component appears to be a sporadic event that is not present in equal quantities in the EBA ancestry. Nonetheless, we model a simplistic introduction of EHG ancestry at this time.
Admixture from Han to central Asian steppe	224.138	6500	Han [0.45]	cAsia	-	Modelling of admixutre from Han to a meta central Asian population gudied by the results from Damgaard et al. (2018) Figure 4.
Formation of the Aegean-Island population as splitting from the Aegean population	202.069	5860	Aegean [1]	AegeanIsl	5822 [AegeanIsl]	Modelling the ancestry of the Aegean island population is guided by the timing of the population split of EBA and MBA Aegean lineages from Clemente et al. (2021) Table S4 (tSplitAegeanBA*). Ne taken from Clemente et al. (2021) Table S4 (NeAegeanEBA).
Admixture from the Levant to the northern Levant	197.241	5720	Levant [0.25]	nLevant	-	Admixture event guided by the results from qpAdm Modelling of the Amuq valley region populations in Skourtanioti et al. (2020).
Admixture from the EHGsteppe population to central Asian population	189.655	5500	EHGsteppe [0.16]	cAsia	-	Admixture from the Steppe to central Asia guided by results from Damgaard et al. (2018) Figure 4.
Admixture from the Zagros to the Caucasus	187.931	5450	Zagros [0.15]	Caucasus	-	Admixture from the Zagros to the Caucasus guided by the qpAdm results from Wang et al. (2019) and Lazaridis et al. (2016).
SAMPLE POPULATION	175	5075	cAsia [1]	cAsia_ChL	-	-
Admixture from EHGsteppe to the Zagros population	175.862	5100	EHGsteppe [0.02]	Zagros	-	Admixture Modelling from EHGsteppe to the Zagros influecned by the qpAdm results from Narasimhan et al. (2019) revealing EHG-like ancestry penetrated the Zagros by the end of the 5th millenium BC.
SAMPLE POPULATION	170	4930	Zagros [1]	Zagros_BA	-	-
SAMPLE POPULATION	165	4785	Anatolia [1]	Anatolia_BA	-	-
SAMPLE POPULATION	160	4640	Steppe [1]	Steppe_BA	-	-
SAMPLE POPULATION	155	4495	Caucasus [1]	Caucasus_BA	-	-
Admixture from the Caucasus to the Levant population	155.172	4500	Caucasus [0.12]	Levant	-	Admixture of a second eastern admixture pulse to the southern Levant is guided by the results from Agranat-Tamir et al. (2020).
SAMPLE POPULATION	150	4350	Levant [1]	sLev_BA	-	-
Admixture from the Steppe to the Aegean population	149	4321	Steppe [0.28]	Aegean	-	Admixture Steppe inference taken from Clemente et al. (2021) Fig. 4 and Table S4 (IntrogressionSteppe_AegeanMBA & tIntrogressionSteppe_AegeanMBA*).
SAMPLE POPULATION	145	4205	Aegean [1]	Aegean_BA	-	-
Admixture from the Steppe to the western Mediterranean	146	4234	Steppe [0.15]	wMediterranean	-	Steppe admixture to the western Mediterranean is observed in Ferdandes et al. (2020) and in Antonio et al. (2019).
Admixture from Aegean islands to the western Mediterranean	140	3820	AegeanIsl [0.06]	wMediterranean	-	Admixture Modelling of the introduction of eastern (Caucasus / Zagros) ancestry in the western Mediterranean is guded by the results from Fernandes et al. (2020) where qpAdm Modelling of the MBA Sicily accounts for its Iranian ancestry as a Minoan source population (See SI Table 21).
SAMPLE POPULATION	132	3828	AegeanIsl [1]	AegeanIsl_BA	-	-
SAMPLE POPULATION	120	3480	wMediterranean [1]	wMedi_BA	-	-
SAMPLE POPULATION	112	3248	Levant [1]	sLev_IA1	-	-
Demographic Hypothesis
Sea-Peoples Migration	111.034	3220	AegeanIsl [0.2]	Levant	-
SAMPLE POPULATION	102	2958	sLev_IA1 [1]	sLev_IA2	-
SAMPLE POPULATION	87	2523	sLev_IA2 [1]	sLev_IA3	-
SAMPLE POPULATION	62	1798	sLev_IA3 [1]	sLev_Hist1	-
SAMPLE POPULATION	32	928	sLev_Hist1 [1]	sLev_Hist2	-
SAMPLE POPULATION	12	348	sLev_Hist2 [1]	sLev_Hist3	-
SAMPLE POPULATION	0	0	-	Mbuti	-	-
SAMPLE POPULATION	0	0	EEF [1]	ascertain_CEU	-	-
SAMPLE POPULATION	0	0	cAsia [1]	ascertain_CHB	-	-
SAMPLE POPULATION	0	0	Mbuti [1]	ascertain_AFR	-	-
SAMPLE POPULATION	0	0	sAsia [1]	ascertain_sAs	-	-
References						DOI
Kamm J, Terhorst J, Durbin R, Song YS. Efficiently inferring the demographic history of many populations with allele count data. J Am Stat Assoc. 2020;115(531)						doi:10.1080/01621459.2019.1635482
Nina Hollfelder, Gwenna Breton, Per Sjödin, Mattias Jakobsson, The deep population history in Africa, Human Molecular Genetics, Volume 30, Issue R1, 1 March 2021						https://doi.org/10.1093/hmg/ddab005
Nina Marchi, Laura Winkelbach, Ilektra Schulz, Maxime Brami, Zuzana Hofmanová, Jens Blöcher, Carlos S. Reyna-Blanco, Yoan Diekmann, Alexandre Thiéry, Adamandia Kapopoulou, Vivian Link, Valérie Piuz, Susanne Kreutzer, Sylwia M. Figarska, Elissavet Ganiatsou, Albert Pukaj, Travis J. Struck, Ryan N. Gutenkunst, Necmi Karul, Fokke Gerritsen, Joachim Pechtl, Joris Peters, Andrea Zeeb-Lanz, Eva Lenneis…						https://doi.org/10.1016/j.cell.2022.04.008
Wang, CC., Reinhold, S., Kalmykov, A. et al. Ancient human genome-wide data from a 3000-year interval in the Caucasus corresponds with eco-geographic regions. Nat Commun 10, 590 (2019)						https://doi.org/10.1038/s41467-018-08220-8
Florian Clemente, Martina Unterländer, Olga Dolgova, Carlos Eduardo G. Amorim, Francisco Coroado-Santos, Samuel Neuenschwander, Elissavet Ganiatsou, Diana I. Cruz Dávalos, Lucas Anchieri, Frédéric Michaud, Laura Winkelbach, Jens Blöcher, Yami Ommar Arizmendi Cárdenas, Bárbara Sousa da Mota, Eleni Kalliga, Angelos Souleles, Ioannis Kontopoulos, Georgia Karamitrou-Mentessidi, Olga Philaniotou, Adam…						https://doi.org/10.1016/j.cell.2021.03.039
Margaret L. Antonio et al. ,Ancient Rome: A genetic crossroads of Europe and the Mediterranean.Science366,708-714(2019).						DOI:10.1126/science.aay6826
Iosif Lazaridis, Anna Belfer-Cohen, Swapan Mallick, Nick Patterson, Olivia Cheronet, Nadin Rohland, Guy Bar-Oz, Ofer Bar-Yosef, Nino Jakeli, Eliso Kvavadze, David Lordkipanidze, Zinovi Matzkevich, Tengiz Meshveliani, Brendan J. Culleton, Douglas J. Kennett, Ron Pinhasi, David Reich, bioRxiv 423079						doi: https://doi.org/10.1101/423079
Fregel R, Méndez FL, Bokbot Y, Martín-Socas D, Camalich-Massieu MD, Santana J, Morales J, Ávila-Arcos MC, Underhill PA, Shapiro B, Wojcik G, Rasmussen M, Soares AER, Kapp J, Sockell A, Rodríguez-Santos FJ, Mikdad A, Trujillo-Mederos A, Bustamante CD. Ancient genomes from North Africa evidence prehistoric migrations to the Maghreb from both the Levant and Europe. Proc Natl Acad Sci U S A. 2018 Jun…						doi: 10.1073/pnas.1800851115
Anders Bergström et al. ,Insights into human genetic variation and population history from 929 diverse genomes.Science367,eaay5012(2020).						DOI:10.1126/science.aay5012
Peter de Barros Damgaard et al. ,The first horse herders and the impact of early Bronze Age steppe expansions into Asia.Science360,eaar7711(2018).						DOI:10.1126/science.aar771
Vagheesh M. Narasimhan et al. ,The formation of human populations in South and Central Asia.Science365,eaat7487(2019).						DOI:10.1126/science.aat748
Lazaridis, I., Nadel, D., Rollefson, G. et al. Genomic insights into the origin of farming in the ancient Near East. Nature 536, 419–424 (2016)						https://doi.org/10.1038/nature19310
Eirini Skourtanioti, Yilmaz S. Erdal, Marcella Frangipane, Francesca Balossi Restelli, K. Aslıhan Yener, Frances Pinnock, Paolo Matthiae, Rana Özbal, Ulf-Dietrich Schoop, Farhad Guliyev, Tufan Akhundov, Bertille Lyonnet, Emily L. Hammer, Selin E. Nugent, Marta Burri, Gunnar U. Neumann, Sandra Penske, Tara Ingman, Murat Akar, Rula Shafiq, Giulio Palumbi, Stefanie Eisenmann, Marta D’Andrea, Adam B.…						https://doi.org/10.1016/j.cell.2020.04.044
Harney, É., May, H., Shalem, D. et al. Ancient DNA from Chalcolithic Israel reveals the role of population mixture in cultural transformation. Nat Commun 9, 3336 (2018).						https://doi.org/10.1038/s41467-018-05649-9
Fernandes DM, Mittnik A, Olalde I, Lazaridis I, Cheronet O, Rohland N, Mallick S, Bernardos R, Broomandkhoshbacht N, Carlsson J, Culleton BJ, Ferry M, Gamarra B, Lari M, Mah M, Michel M, Modi A, Novak M, Oppenheimer J, Sirak KA, Stewardson K, Mandl K, Schattke C, Özdoğan KT, Lucci M, Gasperetti G, Candilio F, Salis G, Vai S, Camarós E, Calò C, Catalano G, Cueto M, Forgia V, Lozano M, Marini E, Mi…						doi: 10.1038/s41559-020-1102-0

### Sheet: R packages
Package	Version	Soruce	Script
reticulate			ts_FST_branch_matrix.R
tidyverse			ts_FST_branch_matrix.R
optparse			ts_FST_branch_matrix.R
admixtools			ts_branch_FST.R
tidyverse			ts_branch_FST.R
optparse			ts_branch_FST.R
data.table			ts_branch_FST.R
reticulate			ts_F2_branch_matrix.R
tidyverse			ts_F2_branch_matrix.R
optparse			ts_F2_branch_matrix.R
admixtools			ts_branch_qpAdmRotation_simpleModel.R
tidyverse			ts_branch_qpAdmRotation_simpleModel.R
optparse			ts_branch_qpAdmRotation_simpleModel.R
data.table			ts_branch_qpAdmRotation_simpleModel.R
admixtools			qpAdmRotation_simpleModel_Summary_Output.R
tidyverse			qpAdmRotation_simpleModel_Summary_Output.R
optparse			qpAdmRotation_simpleModel_Summary_Output.R

### Sheet: Python packages
Package	Version	Soruce	Script
msprime			msp_simulate_simpleDemography.py
pandas			msp_simulate_simpleDemography.py
tabulate			msp_simulate_simpleDemography.py
demes			msp_simulate_simpleDemography.py
argparse			msp_simulate_simpleDemography.py
random			msp_simulate_simpleDemography.py
numpy			msp_simulate_simpleDemography.py
csv			msp_simulate_simpleDemography.py
gzip			msp_simulate_simpleDemography.py
itertools			msp_simulate_simpleDemography.py
math			msp_simulate_simpleDemography.py
